# Quantitative interactome proteomics identifies proteostasis network for GABA_A_ receptors

**DOI:** 10.1101/2022.03.08.483512

**Authors:** Ya-Juan Wang, Xiao-Jing Di, Ting-Wei Mu

## Abstract

Gamma-aminobutyric acid type A (GABA_A_) receptors, the primary inhibitory neurotransmitter-gated ion channels in the mammalian central nervous system, inhibit neuronal firing to preserve balanced neuronal activity. Maintenance of GABA_A_ receptor protein homeostasis (proteostasis) in the cell utilizing its interacting proteins is essential for the function of GABA_A_ receptors. However, how the proteostasis network orchestrates GABA_A_ receptor biogenesis in the endoplasmic reticulum (ER) is not well understood. To address this question systematically, we employed a proteomics-based approach to identify the interactomes of GABA_A_ receptors by carrying out a quantitative immunoprecipitation-tandem mass spectrometry (IP-MS/MS) analysis utilizing stable isotope labeling by amino acids in cell culture (SILAC). To enhance the coverage and reliability of the identified proteins, we performed comparative proteomics by using both wild type α1 subunit and a misfolding-prone α1 subunit carrying the A322D variant as the bait proteins. The wild type α1 interactome contains 125 proteins, the α1(A322D) interactome contains 105 proteins, and 54 proteins overlap within two interactomes. Bioinformatics analysis identified potential GABA_A_ receptor proteostasis network components, including chaperones, folding enzymes, trafficking factors, and degradation factors. Further, their potential involvement is modelled in the cellular folding, degradation and trafficking pathways for GABA_A_ receptors. In addition, we verified endogenous interactions between α1 subunit and their selected interactors by carrying out co-immunoprecipitation assay in mouse brain homogenates. This study paves the way for understanding the molecular mechanisms as well as fine-tuning of GABA_A_ receptor proteostasis to ameliorate related neurological diseases such as epilepsy.
