## Supplementary material for "Quantitative interactome proteomics identifies proteostasis network for GABA_A_ receptors": Table S2

### Sheet: Protein Abundance
Gene Name	Uniprot Identifier	Protein Name	Brain: Avarage Normalized Intensity log10	HEK293: Avarage Normalized Intensity log10
TUBB2B	Q9BVA1	Tubulin beta-2B chain	8.27	6.97
TUBB2A	Q13885	Tubulin beta-2A chain	7.57	6.73
TUBA1C	Q9BQE3	Tubulin alpha-1C chain	7.51	6.6
TUBB	P07437	Tubulin beta chain	7.71	7.82
HSP90AA1	P07900	Heat shock protein HSP 90-alpha	7.81	7.57
TUBB4B	P68371	Tubulin beta-4B chain	7.22	7.63
HSP90AB1	P08238	Heat shock protein HSP 90-beta	6.69	7.65
HSPA8	P11142	Heat shock cognate 71 kDa protein	6.7	7.38
LDHB	P07195	L-lactate dehydrogenase B chain	6.85	7.45
VIM	P08670	Vimentin	6.94	7.44
NUFIP2	Q7Z417	Nuclear fragile X mental retardation-interacting protein 2	4.82	5.36
SLC25A10	Q9UBX3	Mitochondrial dicarboxylate carrier	4.66	5.41
EXOSC3	Q9NQT5	Exosome complex component RRP40	4.83	5.55
LGALS3BP	Q08380	Galectin-3-binding protein	5.03	5.48
HUWE1	Q7Z6Z7	E3 ubiquitin-protein ligase HUWE1	5.01	5.53
COPG2	Q9UBF2	Coatomer subunit gamma-2	5.16	5.75
PRPF40A	O75400	Pre-mRNA-processing factor 40 homolog A	5.03	5.68
DDX23	Q9BUQ8	Probable ATP-dependent RNA helicase DDX23	5.1	5.7
SKIV2L2	P42285	Superkiller viralicidic activity 2-like 2	4.79	6.02
USP9X	Q93008	Probable ubiquitin carboxyl-terminal hydrolase FAF-X	4.84	5.77
SART1	O43290	U4/U6.U5 tri-snRNP-associated protein 1	4.84	5.81
MSH6	P52701	DNA mismatch repair protein Msh6	4.85	5.79
CALD1	Q05682	Caldesmon	5.41	5.28
FLOT1	O75955	Flotillin-1	5.34	5.48
KIF2A	O00139	Kinesin-like protein KIF2A	5.47	5.44
UGGT1	Q9NYU2	UDP-glucose:glycoprotein glucosyltransferase 1	5.48	5.47
ERLIN2	O94905	Erlin-2	5.75	5.62
MTDH	Q86UE4	Protein LYRIC	5.56	5.6
SRRM1	Q8IYB3	Serine/arginine repetitive matrix protein 1	5.61	5.38
SSR1	P43307	Translocon-associated protein subunit alpha	5.12	4.81
YES1	P07947	Tyrosine-protein kinase Yes	5.33	4.94
SQSTM1	Q13501	Sequestosome-1	5.29	4.88
DPM1	O60762	Dolichol-phosphate mannosyltransferase	5.13	5.32
LIMA1	Q9UHB6	LIM domain and actin-binding protein 1	5.14	5.19
AHNAK	Q09666	Neuroblast differentiation-associated protein AHNAK	5.01	5.01
MAGED2	Q9UNF1	Melanoma-associated antigen D2	4.94	5.13
PSMC2	P35998	26S protease regulatory subunit 7	5.96	6.4
PSMC5	P62195	26S protease regulatory subunit 8	5.96	6.51
PCBP2	Q15366	Poly(rC)-binding protein 2	6.13	6.56
RPN2	P04844	Dolichyl-diphosphooligosaccharide--protein glycosyltransferase subunit 2	6.03	6.42
PSMC4	P43686	26S protease regulatory subunit 6B	6.09	6.43
P4HB	P07237	Protein disulfide-isomerase	6.39	6.56
CSE1L	P55060	Exportin-2	6.27	6.54
CAND1	Q86VP6	Cullin-associated NEDD8-dissociated protein 1	6.37	6.3
ATP1A1	P05023	Sodium/potassium-transporting ATPase subunit alpha-1	6.57	6.35
GNAS	P63092	Guanine nucleotide-binding protein G(s) subunit alpha isoforms short	6.42	5.6
GNAI1	P63096	Guanine nucleotide-binding protein G(i) subunit alpha-1	6.65	5.79
PGM3	O95394	Phosphoacetylglucosamine mutase	5.86	5.82
RCN2	Q14257	Reticulocalbin-2	6.03	5.83
ATXN10	Q9UBB4	Ataxin-10	5.95	5.92
TUBB6	Q9BUF5	Tubulin beta-6 chain	6.38	6.07
IMMT	Q16891	Mitochondrial inner membrane protein	6.12	6.04
OLA1	Q9NTK5	Obg-like ATPase 1	6.12	6.22
TUBB4A	P04350	Tubulin beta-4A chain	7.19	5.76
TUBB3	Q13509	Tubulin beta-3 chain	7.48	5.53
TUBA4A	P68366	Tubulin alpha-4A chain	6.15	4.79
GNAS	Q5JWF2	Guanine nucleotide-binding protein G(s) subunit alpha isoforms XLas	6.2	5.39
SLC25A4	P12235	ADP/ATP translocase 1	6.47	5.21
SLC25A6	P12236	ADP/ATP translocase 3	6.29	5.21
SERPINH1	P50454	Serpin H1	5.91	6.6
GANAB	Q14697	Neutral alpha-glucosidase AB	5.92	6.66
RBM14	Q96PK6	RNA-binding protein 14	5.6	6.67
PSMD2	Q13200	26S proteasome non-ATPase regulatory subunit 2	5.74	6.49
RPN1	P04843	Dolichyl-diphosphooligosaccharide--protein glycosyltransferase subunit 1	5.73	6.53
MYH9	P35579	Myosin-9	5.73	6.52
AHSA1	O95433	Activator of 90 kDa heat shock protein ATPase homolog 1	5.71	6.62
HNRNPF	P52597	Heterogeneous nuclear ribonucleoprotein F	5.83	6.61
PTPLAD1	Q9P035	3-hydroxyacyl-CoA dehydratase 3	5.77	6.61
QARS	P47897	Glutamine--tRNA ligase	5.47	6.27
ZNF207	O43670	Zinc finger protein 207	5.63	6.24
PRKDC	P78527	DNA-dependent protein kinase catalytic subunit	5.64	6.27
COPA	P53621	Coatomer subunit alpha	5.7	6.37
DNAJA1	P31689	DnaJ homolog subfamily A member 1	5.85	6.42
DDB1	Q16531	DNA damage-binding protein 1	5.8	6.45
XPO1	O14980	Exportin-1	5.72	6.14
ATP2A2	P16615	Sarcoplasmic/endoplasmic reticulum calcium ATPase 2	5.86	6.25
DDOST	P39656	Dolichyl-diphosphooligosaccharide--protein glycosyltransferase 48 kDa subunit	5.82	6.22
DNAJA2	O60884	DnaJ homolog subfamily A member 2	5.82	6.13
EMD	P50402	Emerin	5.85	6.18
FARSA	Q9Y285	Phenylalanine--tRNA ligase alpha subunit	5.84	6.16
ATAD3A	Q9NVI7	ATPase family AAA domain-containing protein 3A	5.19	6.05
TIMM50	Q3ZCQ8	Mitochondrial import inner membrane translocase subunit TIM50	5.5	6.04
SLC25A13	Q9UJS0	Calcium-binding mitochondrial carrier protein Aralar2	5.55	6.01
CLINT1	Q14677	Clathrin interactor 1	5.38	6.03
EIF3H	O15372	Eukaryotic translation initiation factor 3 subunit H	5.47	5.97
DNAJB11	Q9UBS4	DnaJ homolog subfamily B member 11	5.43	5.94
SMC1A	Q14683	Structural maintenance of chromosomes protein 1A	5.4	5.98
SRP68	Q9UHB9	Signal recognition particle 68 kDa protein	5.4	5.98
CAD	P27708	CAD protein	4.96	6.19
YTHDF2	Q9Y5A9	YTH domain family protein 2	4.9	6.31
EPRS	P07814	Bifunctional glutamate/proline--tRNA ligase	5.28	6.43
LBR	Q14739	Lamin-B receptor	5.18	6.29
PHB2	Q99623	Prohibitin-2	6.05	6.81
PARP1	P09874	Poly [ADP-ribose] polymerase 1	6.07	6.95
KHSRP	Q92945	Far upstream element-binding protein 2	6.02	6.93
VCP	P55072	Transitional endoplasmic reticulum ATPase	5.86	6.82
HSP90B1	P14625	Endoplasmin	5.85	6.9
RPS27A	P62979	Ubiquitin-40S ribosomal protein S27a	5.78	6.91
RPL19	P84098	60S ribosomal protein L19	5.77	7.25
PCNA	P12004	Proliferating cell nuclear antigen	5.57	6.89
EIF6	P56537	Eukaryotic translation initiation factor 6	5.68	7.06
EEF2	P13639	Elongation factor 2	6.52	7.43
HSPA5	P11021	78 kDa glucose-regulated protein	6.18	7.11
RPL27A	P46776	60S ribosomal protein L27a	6.26	7.19
RPL35	P42766	60S ribosomal protein L35	6.07	7.23
SLC25A5	P05141	ADP/ATP translocase 2	6.21	7.26
RPL23A	P62750	60S ribosomal protein L23a	6.18	7.34
GSTP1	P09211	Glutathione S-transferase P	6.76	7.05
LMNB1	P20700	Lamin-B1	6.79	6.84
CANX	P27824	Calnexin	6.83	6.89
CCT5	P48643	T-complex protein 1 subunit epsilon	6.48	7.08
CCT2	P78371	T-complex protein 1 subunit beta	6.58	7.02
CCT7	Q99832	T-complex protein 1 subunit eta	6.45	6.88
UBA1	P22314	Ubiquitin-like modifier-activating enzyme 1	6.32	6.94
PCBP1	Q15365	Poly(rC)-binding protein 1	6.3	6.82
HSPA6	P17066	Heat shock 70 kDa protein 6	2.74	5.14
UBR5	O95071	E3 ubiquitin-protein ligase UBR5	3.58	5.03
RFC1	P35251	Replication factor C subunit 1	3.59	4.77
LTN1	O94822	E3 ubiquitin-protein ligase listerin	3.83	4.77
ECD	O95905	Protein SGT1	4.15	4.61
XPNPEP3	Q9NQH7	Probable Xaa-Pro aminopeptidase 3	4.28	4.49
LRCH2	Q5VUJ6	Leucine-rich repeat and calponin homology domain-containing protein 2	4.03	4.77
RAI14	Q9P0K7	Ankycorbin	4.29	4.82
RFC4	P35249	Replication factor C subunit 4	4.2	6
SMC4	Q9NTJ3	Structural maintenance of chromosomes protein 4	4.06	5.85
RFC3	P40938	Replication factor C subunit 3	4.4	5.45
DDX50	Q9BQ39	ATP-dependent RNA helicase DDX50	4.2	5.58
GCN1L1	Q92616	Translational activator GCN1	4.38	5.71
UNC45A	Q9H3U1	Protein unc-45 homolog A	4.34	5.73
PCM1	Q15154	Pericentriolar material 1 protein	4.42	5.07
DOCK7	Q96N67	Dedicator of cytokinesis protein 7	4.55	4.97
DDA1	Q9BW61	DET1- and DDB1-associated protein 1	4.7	5.16
SEC16A	O15027	Protein transport protein Sec16A	4.55	5.14
PAWR	Q96IZ0	PRKC apoptosis WT1 regulator protein	4.41	5.26
LIG3	P49916	DNA ligase 3	4.28	5.33
UBE3C	Q15386	Ubiquitin-protein ligase E3C	4.27	5.18
TRMT1L	Q7Z2T5	TRMT1-like protein	4.02	5.14
HAX1	O00165	HCLS1-associated protein X-1	3.97	5.29
MMTAG2	Q9BU76	Multiple myeloma tumor-associated protein 2	4.06	5.35
MYO5B	Q9ULV0	Unconventional myosin-Vb	3.28	3.24
DFFB	O76075	DNA fragmentation factor subunit beta	3.34	4.31
SVIL	O95425	Supervillin	3.47	4.16
SLC19A1	P41440	Folate transporter 1	3.56	3.87
PCM1	Q9UIS9	Methyl-CpG-binding domain protein 1	3.95	3.83
PPP1R9B	Q96SB3	Neurabin-2	5.47	4.43
TRIM21	P19474	E3 ubiquitin-protein ligase TRIM21	4.8	4
MPRIP	Q6WCQ1	Myosin phosphatase Rho-interacting protein	4.77	4.35
SEL1L	Q9UBV2	Protein sel-1 homolog 1	4.94	4.61
LIMCH1	Q9UPQ0	LIM and calponin homology domains-containing protein 1	5.33	2.72
MYO5C	Q9NQX4	Unconventional myosin-Vc	4.18	2.95
HSPA1L	P34931	Heat shock 70 kDa protein 1-like	4.61	3.58
KLHL22	Q53GT1	Kelch-like protein 22	4.48	3.38

### Sheet: RNA abundance
Clustered genes	SH-SY5Y (fpkm)	HEK293 (fpkm)	Brain (fpkm)
SMC4	87.6235	107.713	6.08047
PCNA	214.056	252.041	22.0627
RFC3	53.1276	44.3777	4.90016
MSH6	104.925	82.0152	14.4486
PRPF40A	49.371	69.1115	18.8204
FARSA	87.9942	121.183	32.525
CSE1L	70.6081	103.474	27.6442
RBM14	31.1338	45.6097	14.7678
PRKDC	53.9612	86.6166	17.187
DDOST	147.325	187.773	40.59
PARP1	152.27	271.548	46.8119
HNRNPF	153.327	218.46	35.8141
ATAD3B	21.6323	26.3796	5.64611
GCN1L1	44.5414	53.7248	10.9412
LGALS3BP	169.582	204.782	47.2366
EXOSC3	30.6839	34.8276	9.32342
HSPD1	169.429	340.275	56.8908
XPO1	75.2959	98.4944	44.6405
PCBP1	156.632	210.007	87.6156
IMMT	62.0816	76.446	32.888
OLA1	54.6166	63.8629	30.8806
PSMC2	77.2904	88.4373	45.916
SLC39A7	58.0074	80.5122	30.8997
RPN1	87.9181	113.828	45.1454
ZNF207	113.592	145.914	49.6274
DNAJB11	146.583	190.454	66.434
HAX1	76.303	102.999	35.4712
MTPAP	16.1293	19.1814	7.25052
CLINT1	49.0968	58.8732	21.6872
IARS	73.2703	86.4072	33.7442
QARS	185.475	229.44	42.8568
PHB2	217.704	232.756	49.1134
CCT5	300.269	524.667	71.2751
SLC25A6	389.597	368.756	68.0135
GANAB	157.34	153.384	53.4209
PSMC4	113.335	110.812	42.2812
CCT2	200.285	306.977	63.8949
RPL23A	233	491.033	64.8014
C1QBP	224.474	788.208	60.7237
YTHDF2	60.6547	62.7852	19.59
KHSRP	190.609	353.38	71.0854
DPM1	46.236	41.6219	21.3852
RCN2	121.24	111.139	60.0405
RFC1	34.6224	34.0039	17.1223
AHSA1	155.054	153.933	81.5307
CCT7	211.995	446.709	83.333
EIF3H	253.403	237.926	80.3268
P4HB	238.745	309.238	86.4906
GSTP1	339.964	394.125	87.9826
PSMC5	199.944	203.284	93.0674
SLC25A5	222.172	455.859	92.7735
EIF6	103.356	89.4478	30.7829
RPN2	155.513	129.188	48.5682
UBE3C	46.8935	41.7065	17.0334
DDX50	38.4001	28.1904	11.5083
POLRMT	17.0447	43.1033	8.83991
UNC45A	32.4136	79.5101	14.7501
RPS27A	66.0674	146.483	34.4271
DNAJA3	20.5129	60.6091	17.1233
CAD	22.7263	55.8841	6.20703
LBR	41.9038	95.7683	10.7568
SLC25A1	40.365	95.8696	13.7911
ATAD3A	26.5449	73.2968	5.86416
SMC1A	79.1827	214.039	14.252
SLC25A10	28.7699	56.9102	2.44745
RFC4	52.2043	93.6521	8.72328
LMNB1	86.3683	135.425	4.9689
YES1	15.9067	39.535	14.1284
MYH9	33.0407	83.8486	29.9188
USP9X	21.142	50.9351	20.0693
UBA1	92.1374	240.081	81.1888
TIMM50	55.0246	114.819	39.1899
NUFIP2	13.0529	29.265	13.7702
HUWE1	29.4662	58.0057	28.5904
EMD	40.9926	72.705	23.7987
SRP68	55.1208	94.1282	32.4497
PGM3	21.2596	35.5737	13.2208
DDX23	51.4184	87.9337	33.3967
MYO5C	3.9641	7.44783	1.84631
TUBB6	16.6118	31.6204	7.70398
LIG3	16.7559	31.3148	8.58343
XPNPEP3	5.36034	5.83296	4.8504
ATXN10	150.137	183.241	147.851
UBC	468.55	499.747	599.379
UBB	803.39	1121.9	629.412
HSP90AA1	490.187	511.85	373.619
LDHB	630.562	845.319	368.185
HSP90AB1	500.124	583.699	311.44
EEF2	732.643	866.899	257.537
YWHAQ	433.351	252.293	204.342
VIM	550.715	238.867	206.152
TUBA1A	793.275	226.712	697.168
HSPA8	675.766	405.454	593.242
DNAJA2	35.6955	48.1649	40.8823
TECR	63.7611	83.4711	71.5902
UQCRC2	84.9372	122.425	110.067
PPP1R9B	30.9368	26.8998	39.8599
FLOT1	78.6573	61.1555	89.0523
MPRIP	36.8635	38.1069	48.8292
ATP2A2	103.073	100.032	125.374
PCM1	50.1643	26.281	40.2313
MAGED2	107.859	67.746	94.329
LRCH2	6.54429	4.54366	5.43918
KIF2A	50.4826	38.4117	43.611
UBR5	25.1448	21.1503	21.9588
SEC16A	22.0863	17.3624	14.829
COPA	75.1273	54.4421	51.3157
LTN1	15.4573	10.3047	9.66001
DNAJA1	197.499	124.847	125.581
NDUFA10	58.4568	94.836	56.681
PTPLAD1	79.5927	139.235	77.3912
SSR1	43.4722	73.3169	36.2829
ERLIN2	15.2634	24.1979	16.9934
SRRM1	40.0549	58.3984	38.2367
ECD	18.9853	24.5206	13.8152
CAND1	64.5403	85.2188	45.6468
TRMT1L	9.24965	13.3475	7.62965
MTDH	42.567	54.3257	35.3473
SART1	35.688	35.4246	22.0636
HSP90B1	414.216	292.024	123.452
VCP	113.335	112.917	72.3757
DDB1	100.491	103.585	65.1834
RPL19	477.511	843.611	132.792
RPL27A	493.705	1142.37	115.384
RPL35	438.647	902.213	118.336
SKIV2L2	43.8888	48.3661	30.3627
PSMD2	113.998	134.243	81.8301
TUBA1C	234.649	400.288	158.76
UBA52	450.648	973.806	157.883
SLC25A3	282.495	369.973	156.419
CANX	204.963	213.07	167.726
PCBP2	296.889	317.139	146.525
MYL12B	143.82	129.132	102.231
SQSTM1	55.2762	89.928	95.8057
ATP1A1	84.5464	230.22	176.845
UGGT1	23.6873	15.4116	7.4333
COPG2	79.2999	55.7424	28.9595
LIMA1	55.3299	34.909	21.2542
HSPA5	204.947	113.847	65.7211
DOCK7	33.8212	12.6492	11.7375
SLC25A13	53.3359	28.8237	7.62277
SERPINH1	70.0088	32.1345	6.28856
SVIL	6.60718	27.5053	2.38443
RAI14	12.9416	101.806	9.53051
MYO5B	0.849169	5.47028	1.15251
IRS4	0	6.21098	0.1811
PAWR	0.158717	30.8305	2.88704
HSPA1L	0.531705	4.19934	2.37998
TRIM21	2.40773	11.2177	4.08352
AHNAK	7.78444	5.04601	16.6708
TUBB2A	101.329	55.1439	279.574
GNAI1	22.3244	30.5905	55.3259
KLHL22	14.1228	7.61832	16.9502
SEL1L	19.0397	10.8889	23.8091
SLC25A4	32.1602	26.1762	48.0663
TUBB2B	188.083	62.925	199.637
IGLL5	0.295648	0	0.196416
LIMCH1	84.5377	3.60169	47.761
HSPA6	0	0.10398	0.526482
TUBA8	1.58217	3.02586	14.8938
GABRG2	0	0	54.5443
GABRA1	0	0	68.0115
TUBB3	0	0	0.0231734
GABRB2	0	0.079428	38.4379
TUBA4A	1.58844	0.699523	119.299
