## Supplementary material for "Quantitative interactome proteomics identifies proteostasis network for GABA_A_ receptors": Table S3

### Sheet: Interactor location
Entry #	Gene symbol	Description	Cellular component	Membrane protein	Interactors
1	GABRA1	Gamma-aminobutyric acid receptor subunit alpha-1	Plasma membrane	1	Overlapping
2	GABRB2	Gamma-aminobutyric acid receptor subunit beta-2	Plasma membrane	1	Overlapping
3	GABRG2	Gamma-aminobutyric acid receptor subunit gamma2	Plasma membrane	1	Overlapping
4	SERPINH1	Serpin H1, Hsp47	Endoplasmic reticulum	0	Overlapping
5	SLC25A3	Phosphate carrier protein, mitochondrial	Mitochondria	1	Overlapping
6	PRKDC	DNA-dependent protein kinase catalytic subunit	Necleus	0	Overlapping
7	EMD	Emerin	Nucleus	1	Overlapping
8	SLC25A5	ADP/ATP translocase 2	Mitochondria	1	Overlapping
9	SLC25A6	ADP/ATP translocase 3	Mitochondria	1	Overlapping
10	HSPA5	78 kDa glucose-regulated protein, Grp78, BiP	Endoplasmic reticulum	0	Overlapping
11	ATAD3A	ATPase family AAA domain-containing protein 3A	Mitochondria	0	Overlapping
12	SLC25A1	Tricarboxylate transport protein, mitochondrial	Mitochondria	0	Overlapping
13	CAND1	Cullin-associated NEDD8-dissociated protein 1	Cytosol	0	Overlapping
14	SLC25A10	Mitochondrial dicarboxylate carrier	Mitochondria	1	Overlapping
15	ATAD3B	ATPase family AAA domain-containing protein 3B	Mitochondria	0	Overlapping
16	SLC25A13	Calcium-binding mitochondrial carrier protein Aralar2	Mitochondria	0	Overlapping
17	DNAJB11	DnaJ homolog subfamily B member 11, ERdj3	Endoplasmic reticulum	0	Overlapping
18	CANX	Calnexin	Endoplasmic reticulum	1	Overlapping
19	TUBA1C	Tubulin alpha-1C chain	Cytoskeleton	0	Overlapping
20	TUBA1B	Tubulin alpha-1B chain	Cytoskeleton	0	Overlapping
21	TUBA8	Tubulin alpha-8 chain	Cytoskeleton	0	Overlapping
22	TUBA4A	Tubulin alpha-4A chain	Cytoskeleton	0	Overlapping
23	TUBA1A	Tubulin alpha-1A chain	Cytoskeleton	0	Overlapping
24	TUBB4	Tubulin beta-4 chain	Cytoskeleton	0	Overlapping
25	IMMT	Mitochondrial inner membrane protein	Mitochondria	1	Overlapping
26	TUBB2C	Tubulin beta-2C chain	Cytoskeleton	0	Overlapping
27	TUBB2B	Tubulin beta-2B chain	Cytoskeleton	0	Overlapping
28	RPN1	Dolichyl-diphosphooligosaccharide--protein glycosyltransferase subunit 1	Endoplasmic reticulum	1	Overlapping
29	RCN2	Reticulocalbin-2	Endoplasmic reticulum	0	Overlapping
30	TUBB	Tubulin beta chain	Cytoskeleton	0	Overlapping
31	TUBB3	Tubulin beta-3 chain	Cytoskeleton	0	Overlapping
32	TUBB6	Tubulin beta-6 chain	Cytoskeleton	0	Overlapping
33	HUWE1	E3 ubiquitin-protein ligase HUWE1	Cytosol	0	Overlapping
34	DPM1	Dolichol-phosphate mannosyltransferase	Endoplasmic reticulum	0	Overlapping
35	CAD	CAD protein	Cytosol	0	Overlapping
36	PPP1R9B	Neurabin-2	Cytoskeleton	0	Overlapping
37	PGM3	Phosphoacetylglucosamine mutase	Cytosol	0	Overlapping
38	UNC45A	Protein unc-45 homolog A	Cytosol	0	Overlapping
39	LIMA1	LIM domain and actin-binding protein 1	Cytoskeleton	0	Overlapping
40	DNAJA2	DnaJ homolog subfamily A member 2	Cytosol	0	Overlapping
41	CCT7	T-complex protein 1 subunit eta	Cytosol	0	Overlapping
42	HSPA8	Heat shock cognate 71 kDa protein, Hsc70	Cytosol	0	Overlapping
43	DNAJA1	DnaJ homolog subfamily A member 1	Cytosol	0	Overlapping
44	EEF1A1	Elongation factor 1-alpha 1	Cytosol	0	Overlapping
45	EEF1A1P5	Putative elongation factor 1-alpha-like 3	Cytosol	0	Overlapping
46	ECD	Protein ecdysoneless homolog, hSGT1	Nucleus	0	Overlapping
47	HSPD1	60 kDa heat shock protein, mitochondrial	Mitochondria	0	Overlapping
48	CLINT1	Clathrin interactor 1	Cytosol	0	Overlapping
49	HSP90B1	Endoplasmin, Grp94	Endoplasmic reticulum	0	Overlapping
50	MMTAG2	Multiple myeloma tumor-associated protein 2	Extracellular space	0	Overlapping
51	HSPA6	Heat shock 70 kDa protein 6	Cytosol	0	Overlapping
52	HNRNPF	Heterogeneous nuclear ribonucleoprotein F	Nucleus	0	Overlapping
53	HSP90AB1	Heat shock protein HSP 90-beta	Cytosol	0	Overlapping
54	HSPA1A	Heat shock 70 kDa protein 1A/1B	Cytosol	0	Overlapping
55	CSE1L	Exportin-2	Nucleus	0	WT Only
56	TIMM50	Mitochondrial import inner membrane translocase subunit TIM50	Mitochondria	1	WT Only
57	YES1	Tyrosine-protein kinase Yes	Cytosol	0	WT Only
58	IRS4	Insulin receptor substrate 4	Cytosol	0	WT Only
59	GNAI1	Guanine nucleotide-binding protein G(i) subunit alpha-1	Cytosol	0	WT Only
60	FLOT1	Flotillin-1	Plasma membrane	0	WT Only
61	YTHDF2	YTH domain family protein 2	Nucleus	0	WT Only
62	PSMC4	26S protease regulatory subunit 6B	Proteasome	0	WT Only
63	LGALS3BP	Galectin-3-binding protein	Extracellular space	0	WT Only
64	P4HB	Protein disulfide-isomerase, PDIA1	Endoplasmic reticulum	0	WT Only
65	PHB2	Prohibitin-2	Mitochondria	0	WT Only
66	SQSTM1	Sequestosome-1, p62	Lysosome	0	WT Only
67	LMNB1	Lamin-B1	Nucleus	0	WT Only
68	PSMC5	26S protease regulatory subunit 8	Proteasome	0	WT Only
69	KIF2A	Kinesin-like protein KIF2A	Cytoskeleton	0	WT Only
70	SVIL	Supervillin	Cytoskeleton	0	WT Only
71	PCM1	Pericentriolar material 1 protein	Cytoskeleton	0	WT Only
72	CCT5	T-complex protein 1 subunit epsilon	Cytosol	0	WT Only
73	UBR5	E3 ubiquitin-protein ligase UBR5	Cytosol	0	WT Only
74	DDX50	ATP-dependent RNA helicase DDX50	Nucleus	0	WT Only
75	FARSA	Phenylalanyl-tRNA synthetase alpha chain	Cytosol	0	WT Only
76	TPM3L	Putative tropomyosin alpha-3 chain-like protein	Cytoskeleton	0	WT Only
77	PRPF40A	Pre-mRNA-processing factor 40 homolog A	Nucleus	0	WT Only
78	MTDH	Protein LYRIC	Endoplasmic reticulum	1	WT Only
79	MYO5C	Myosin-Vc	Cytosol	0	WT Only
80	C1QBP	Complement component 1 Q subcomponent-binding protein	Mitochondria	0	WT Only
81	TRMT1L	TRMT1-like protein	Nucleus	0	WT Only
82	CCT2	T-complex protein 1 subunit beta	Cytosol	0	WT Only
83	HSP90AA1	Heat shock protein HSP 90-alpha	Cytosol	0	WT Only
84	MYO5B	Myosin-Vb	Cytosol	0	WT Only
85	RPL19	60S ribosomal protein L19	Cytosol	0	WT Only
86	KLHL22	Kelch-like protein 22	Cytosol	0	WT Only
87	POLRMT	DNA-directed RNA polymerase, mitochondrial	Mitochondria	0	WT Only
88	MYH9	Myosin-9	Cytosol	0	WT Only
89	GCN1L1	Translational activator GCN1	Cytosol	0	WT Only
90	XPO1	Exportin-1	Necleus	0	WT Only
91	SLC39A7	Zinc transporter SLC39A7	Endoplasmic reticulum	1	WT Only
92	HAX1	HCLS1-associated protein X-1	Cytosol	0	WT Only
93	UBE3C	Ubiquitin-protein ligase E3C	Cytosol	0	WT Only
94	SEL1L	Protein sel-1 homolog 1	Endoplasmic reticulum	1	WT Only
95	TECR	Trans-2,3-enoyl-CoA reductase	Endoplasmic reticulum	1	WT Only
96	ATP1A1	Sodium/potassium-transporting ATPase subunit alpha-1	Plasma membrane	1	WT Only
97	ATP2A2	Sarcoplasmic/endoplasmic reticulum calcium ATPase 2, SERCA2	Endoplasmic reticulum	1	WT Only
98	UGGT1	UDP-glucose:glycoprotein glucosyltransferase 1	Endoplasmic reticulum	0	WT Only
99	PTPLAD1	3-hydroxyacyl-CoA dehydratase 3	Endoplasmic reticulum	1	WT Only
100	SLC25A4	ADP/ATP translocase 1	Mitochondria	1	WT Only
101	SEC16A	Protein transport protein Sec16A	Endoplasmic reticulum	1	WT Only
102	ERLIN2	Erlin-2	Endoplasmic reticulum	1	WT Only
103	LTN1	E3 ubiquitin-protein ligase listerin	Cytosol	0	WT Only
104	GANAB	Neutral alpha-glucosidase AB	Endoplasmic reticulum	0	WT Only
105	MAGED2	Melanoma-associated antigen D2	Cytosol	0	WT Only
106	MSH6	DNA mismatch repair protein Msh6	Nucleus	0	WT Only
107	ATXN10	Ataxin-10	Cytosol	0	WT Only
108	SSR1	Translocon-associated protein subunit alpha	Endoplasmic reticulum	1	WT Only
109	COPG2	Coatomer subunit gamma-2	Golgi	0	WT Only
110	USP9X	Probable ubiquitin carboxyl-terminal hydrolase FAF-X	Cytosol	0	WT Only
111	COPA	Coatomer subunit alpha	Golgi	0	WT Only
112	DDOST	Dolichyl-diphosphooligosaccharide--protein glycosyltransferase 48 kDa subunit	Endoplasmic reticulum	1	WT Only
113	UBA1	Ubiquitin-like modifier-activating enzyme 1	Cytosol	0	WT Only
114	NDUFA10	NADH dehydrogenase [ubiquinone] 1 alpha subcomplex subunit 10, mitochondrial	Mitochondria	0	WT Only
115	RPN2	Dolichyl-diphosphooligosaccharide--protein glycosyltransferase subunit 2	Endoplasmic reticulum	1	WT Only
116	DDX23	Probable ATP-dependent RNA helicase DDX23	Nucleus	0	WT Only
117	SMC4	Structural maintenance of chromosomes protein 4	Nucleus	0	WT Only
118	MYL12B	Myosin regulatory light chain 12B	Cytosol	0	WT Only
119	EIF3H	Eukaryotic translation initiation factor 3 subunit H	Cytosol	0	WT Only
120	RFC3	Replication factor C subunit 3	Nucleus	0	WT Only
121	RPL35	60S ribosomal protein L35	Cytosol	0	WT Only
122	LRCH2	Leucine-rich repeat and calponin homology domain-containing protein 2	Cytoskeleton	0	WT Only
123	LDHB	L-lactate dehydrogenase B chain	Mitochondria	0	WT Only
124	KHSRP	Far upstream element-binding protein 2	Necleus	0	WT Only
125	RPL27A	60S ribosomal protein L27a	Cytosol	0	WT Only
126	SRRM1	Serine/arginine repetitive matrix protein 1	Nucleus	0	A322D Only
127	LBR	Lamin-B receptor	Nucleus	1	A322D Only
128	TUBB2A	Tubulin beta-2A chain	Cytoskeleton	0	A322D Only
129	RFC4	Replication factor C subunit 4	Nucleus	0	A322D Only
130	PARP1	Poly [ADP-ribose] polymerase 1	Nucleus	0	A322D Only
131	EEF2	Elongation factor 2	Cytosol	0	A322D Only
132	EIF6	Eukaryotic translation initiation factor 6	Cytosol	0	A322D Only
133	LIG3	DNA ligase 3	Nucleus	0	A322D Only
134	PAWR	PRKC apoptosis WT1 regulator protein	Cytosol	0	A322D Only
135	VCP	Transitional endoplasmic reticulum ATPase	Endoplasmic reticulum	0	A322D Only
136	DDB1	DNA damage-binding protein 1	Cytosol	0	A322D Only
137	UQCRC2	Cytochrome b-c1 complex subunit 2, mitochondrial	Mitochondria	0	A322D Only
138	DOCK7	Dedicator of cytokinesis protein 7	Cytosol	0	A322D Only
139	AHSA1	Activator of 90 kDa heat shock protein ATPase homolog 1	Endoplasmic reticulum	0	A322D Only
140	RFC1	Replication factor C subunit 1	Nucleus	0	A322D Only
141	PCNA	Proliferating cell nuclear antigen	Nucleus	0	A322D Only
142	HSPA1L	Heat shock 70 kDa protein 1-like	Cytosol	0	A322D Only
143	TRIM21	E3 ubiquitin-protein ligase TRIM21	Cytosol	0	A322D Only
144	GSTP1	Glutathione S-transferase P	Mitochondria	0	A322D Only
145	QARS	Glutaminyl-tRNA synthetase	Cytosol	0	A322D Only
146	UBC	Polyubiquitin-C	Cytosol	0	A322D Only
147	IARS	Isoleucyl-tRNA synthetase, cytoplasmic	Cytosol	0	A322D Only
148	SKIV2L2	Superkiller viralicidic activity 2-like 2	Nucleus	0	A322D Only
149	MTPAP	Poly(A) RNA polymerase, mitochondrial	Mitochondria	0	A322D Only
150	UBB	Polyubiquitin-B	Cytosol	0	A322D Only
151	RPS27A	Ubiquitin-40S ribosomal protein S27a	Cytosol	0	A322D Only
152	UBA52	Ubiquitin-60S ribosomal protein L40	Cytosol	0	A322D Only
153	SMC1A	Structural maintenance of chromosomes protein 1A	Nucleus	0	A322D Only
154	PSMC2	26S protease regulatory subunit 7	Proteasome	0	A322D Only
155	EXOSC3	Exosome complex component RRP40	Nucleus	0	A322D Only
156	MPRIP	Myosin phosphatase Rho-interacting protein	Cytoskeleton	0	A322D Only
157	RAI14	Ankycorbin	Cytoskeleton	0	A322D Only
158	NUFIP2	Nuclear fragile X mental retardation-interacting protein 2	Nucleus	0	A322D Only
159	RBM14	RNA-binding protein 14	Necleus	0	A322D Only
160	PCBP2	Poly(rC)-binding protein 2	Nucleus	0	A322D Only
161	SART1	U4/U6.U5 tri-snRNP-associated protein 1	Nucleus	0	A322D Only
162	PSMD2	26S proteasome non-ATPase regulatory subunit 2	Proteasome	0	A322D Only
163	VIM	Vimentin	Cytoskeleton	0	A322D Only
164	SRP68	Signal recognition particle 68 kDa protein	Endoplasmic reticulum	0	A322D Only
165	ZNF207	Zinc finger protein 207	Nucleus	0	A322D Only
166	DNAJA3	DnaJ homolog subfamily A member 3	Cytosol	0	A322D Only
167	YWHAQ	14-3-3 protein theta	Cytosol	0	A322D Only
168	RPL23A	60S ribosomal protein L23a	Cytosol	0	A322D Only
169	LIMCH1	LIM and calponin homology domains-containing protein 1	Cytoskeleton	0	A322D Only
170	GNAS	Guanine nucleotide-binding protein G(s) subunit alpha isoforms short	Cytosol	0	A322D Only
171	GNAS	Guanine nucleotide-binding protein G(s) subunit alpha isoforms XLas	Cytosol	0	A322D Only
172	PCBP1	Poly(rC)-binding protein 1	Nucleus	0	A322D Only
173	XPNPEP3	Probable Xaa-Pro aminopeptidase 3	Mitochondria	0	A322D Only
174	AHNAK	Neuroblast differentiation-associated protein AHNAK	Nucleus	0	A322D Only
175	IGLL5	Immunoglobulin lambda-like polypeptide 5	Extracellular space	0	A322D Only
176	OLA1	Obg-like ATPase 1	Cytosol	0	A322D Only

### Sheet: Cellular location statistics
Location	GO Term	Overlapping	WT only	A322D only	sum
Cytoskeleton	GO:0005856	13	5	5	23
Cytosol	GO:0005829	15	25	19	59
Endoplasmic reticulum	GO:0005783	8	14	3	25
Extrcellular space	GO:0005615	1	1	1	3
Golgi	GO:0005794	0	2	0	2
Lysosome	GO:0005764	0	1	0	1
Mitochondria	GO:0005739	10	7	4	21
Nucleus	GO:0005634	4	12	17	33
Plasma membrane	GO:0005886	3	2	0	5
Proteasome	GO:0000502	0	2	2	4
Sum		54	71	51	176

### Sheet: Membrane proteins statistics
Location	GO Term	Overlapping	WT only	A322D only	Sum
Endoplasmic reticulum	GO:0005783	2	11	0	13
Mitochondria	GO:0005739	5	2	0	7
Nucleus	GO:0005634	1	0	1	2
Plasma membrane	GO:0005886	0	1	0	1
Sum		8	14	1	23
