## Supplementary material for "Quantitative interactome proteomics identifies proteostasis network for GABA_A_ receptors": Table S4

### Sheet: BP table
Entry #	Gene symbol	Uniprot #	Description	Function	Function 2	Interactors
1	GABRA1	P14867	Gamma-aminobutyric acid receptor subunit alpha-1	ion transport		Overlapping
2	GABRB2	P47870	Gamma-aminobutyric acid receptor subunit beta-2	ion transport		Overlapping
3	GABRG2	P18507	Gamma-aminobutyric acid receptor subunit gamma2	ion transport		Overlapping
4	SERPINH1	P50454	Serpin H1, Hsp47	Protein folding	Hsp47	Overlapping
5	SLC25A3	Q00325	Phosphate carrier protein, mitochondrial	ion transport		Overlapping
6	PRKDC	P78527	DNA-dependent protein kinase catalytic subunit	signal transduction		Overlapping
7	EMD	P50402	Emerin	Protein transport		Overlapping
8	SLC25A5	P05141	ADP/ATP translocase 2	organic substance transport		Overlapping
9	SLC25A6	P12236	ADP/ATP translocase 3	organic substance transport		Overlapping
10	HSPA5	P11021	78 kDa glucose-regulated protein, Grp78, BiP	Protein folding	Hsp70 family	Overlapping
11	ATAD3A	Q9NVI7	ATPase family AAA domain-containing protein 3A	cellular metabolic process		Overlapping
12	SLC25A1	P53007	Tricarboxylate transport protein, mitochondrial	organic substance transport		Overlapping
13	CAND1	Q86VP6	Cullin-associated NEDD8-dissociated protein 1	Proteolysis	E3 ubiquitin ligase complex	Overlapping
14	SLC25A10	Q9UBX3	Mitochondrial dicarboxylate carrier	organic substance transport		Overlapping
15	ATAD3B	Q5T9A4	ATPase family AAA domain-containing protein 3B	cellular metabolic process		Overlapping
16	SLC25A13	Q9UJS0	Calcium-binding mitochondrial carrier protein Aralar2	organic substance transport		Overlapping
17	DNAJB11	Q9UBS4	DnaJ homolog subfamily B member 11, ERdj3	Protein folding	Hsp40 family	Overlapping
18	CANX	P27824	Calnexin	Protein folding	lectin chaperone	Overlapping
19	TUBA1C	Q9BQE3	Tubulin alpha-1C chain	cytoskeleton organization		Overlapping
20	TUBA1B	P68363	Tubulin alpha-1B chain	cytoskeleton organization		Overlapping
21	TUBA8	Q9NY65	Tubulin alpha-8 chain	cytoskeleton organization		Overlapping
22	TUBA4A	P68366	Tubulin alpha-4A chain	cytoskeleton organization		Overlapping
23	TUBA1A	Q71U36	Tubulin alpha-1A chain	cytoskeleton organization		Overlapping
24	TUBB4	P04350	Tubulin beta-4 chain	cytoskeleton organization		Overlapping
25	IMMT	Q16891	Mitochondrial inner membrane protein	Miscellaneous		Overlapping
26	TUBB2C	P68371	Tubulin beta-2C chain	cytoskeleton organization		Overlapping
27	TUBB2B	Q9BVA1	Tubulin beta-2B chain	cytoskeleton organization		Overlapping
28	RPN1	P04843	Dolichyl-diphosphooligosaccharide--protein glycosyltransferase subunit 1	Protein folding	N-linked glycosylation	Overlapping
29	RCN2	Q14257	Reticulocalbin-2	signal transduction	Ca2+ binding	Overlapping
30	TUBB	P07437	Tubulin beta chain	cytoskeleton organization		Overlapping
31	TUBB3	Q13509	Tubulin beta-3 chain	cytoskeleton organization		Overlapping
32	TUBB6	Q9BUF5	Tubulin beta-6 chain	cytoskeleton organization		Overlapping
33	HUWE1	Q7Z6Z7	E3 ubiquitin-protein ligase HUWE1	Proteolysis	E3 ubiquitin ligase complex	Overlapping
34	DPM1	O60762	Dolichol-phosphate mannosyltransferase	Protein folding	N-linked glycosylation	Overlapping
35	CAD	P27708	CAD protein	cellular metabolic process		Overlapping
36	PPP1R9B	Q96SB3	Neurabin-2	cytoskeleton organization		Overlapping
37	PGM3	O95394	Phosphoacetylglucosamine mutase	Protein folding	N-linked glycosylation	Overlapping
38	UNC45A	Q9H3U1	Protein unc-45 homolog A	Protein folding	Hsp90 family	Overlapping
39	LIMA1	Q9UHB6	LIM domain and actin-binding protein 1	cytoskeleton organization		Overlapping
40	DNAJA2	O60884	DnaJ homolog subfamily A member 2	Protein folding	Hsp40 family	Overlapping
41	CCT7	Q99832	T-complex protein 1 subunit eta	Protein folding	Hsp60 family	Overlapping
42	HSPA8	P11142	Heat shock cognate 71 kDa protein, Hsc70	Protein folding	Hsp70 family	Overlapping
43	DNAJA1	P31689	DnaJ homolog subfamily A member 1	Protein folding	Hsp40 family	Overlapping
44	EEF1A1	P68104	Elongation factor 1-alpha 1	protein synthesis	translation factor	Overlapping
45	EEF1A1P5	Q5VTE0	Putative elongation factor 1-alpha-like 3	protein synthesis	translation factor	Overlapping
46	ECD	O95905	Protein ecdysoneless homolog, hSGT1	protein synthesis	RNA processing	Overlapping
47	HSPD1	P10809	60 kDa heat shock protein, mitochondrial	Protein folding	Hsp60 family	Overlapping
48	CLINT1	Q14677	Clathrin interactor 1	Protein transport	Endocytosis	Overlapping
49	HSP90B1	P14625	Endoplasmin, Grp94	Protein folding	Hsp90 family	Overlapping
50	MMTAG2	Q9BU76	Multiple myeloma tumor-associated protein 2	Miscellaneous		Overlapping
51	HSPA6	P17066	Heat shock 70 kDa protein 6	Protein folding	Hsp70 family	Overlapping
52	HNRNPF	P52597	Heterogeneous nuclear ribonucleoprotein F	protein synthesis	RNA binding	Overlapping
53	HSP90AB1	P08238	Heat shock protein HSP 90-beta	Protein folding	Hsp90 family	Overlapping
54	HSPA1A	P08107	Heat shock 70 kDa protein 1A/1B	Protein folding	Hsp70 family	Overlapping
55	CSE1L	P55060	Exportin-2	Protein transport		WT Only
56	TIMM50	Q3ZCQ8	Mitochondrial import inner membrane translocase subunit TIM50	Protein transport		WT Only
57	YES1	P07947	Tyrosine-protein kinase Yes	signal transduction	kinase	WT Only
58	IRS4	O14654	Insulin receptor substrate 4	signal transduction		WT Only
59	GNAI1	P63096	Guanine nucleotide-binding protein G(i) subunit alpha-1	signal transduction		WT Only
60	FLOT1	O75955	Flotillin-1	Protein transport		WT Only
61	YTHDF2	Q9Y5A9	YTH domain family protein 2	protein synthesis		WT Only
62	PSMC4	P43686	26S protease regulatory subunit 6B	Proteolysis		WT Only
63	LGALS3BP	Q08380	Galectin-3-binding protein	Miscellaneous		WT Only
64	P4HB	P07237	Protein disulfide-isomerase, PDIA1	Protein folding	Folding enzyme	WT Only
65	PHB2	Q99623	Prohibitin-2	signal transduction		WT Only
66	SQSTM1	Q13501	Sequestosome-1, p62	Proteolysis	autophagy	WT Only
67	LMNB1	P20700	Lamin-B1	cellular metabolic process		WT Only
68	PSMC5	P62195	26S protease regulatory subunit 8	Proteolysis		WT Only
69	KIF2A	O00139	Kinesin-like protein KIF2A	cytoskeleton organization		WT Only
70	SVIL	O95425	Supervillin	cytoskeleton organization		WT Only
71	PCM1	Q15154	Pericentriolar material 1 protein	cytoskeleton organization		WT Only
72	CCT5	P48643	T-complex protein 1 subunit epsilon	Protein folding	Hsp60 family	WT Only
73	UBR5	O95071	E3 ubiquitin-protein ligase UBR5	Proteolysis	E3 ubiquitin ligase complex	WT Only
74	DDX50	Q9BQ39	ATP-dependent RNA helicase DDX50	protein synthesis	RNA processing	WT Only
75	FARSA	Q9Y285	Phenylalanyl-tRNA synthetase alpha chain	protein synthesis		WT Only
76	TPM3L	A6NL28	Putative tropomyosin alpha-3 chain-like protein	cytoskeleton organization		WT Only
77	PRPF40A	O75400	Pre-mRNA-processing factor 40 homolog A	protein synthesis		WT Only
78	MTDH	Q86UE4	Protein LYRIC	Miscellaneous		WT Only
79	MYO5C	Q9NQX4	Myosin-Vc	Protein transport		WT Only
80	C1QBP	Q07021	Complement component 1 Q subcomponent-binding protein	cellular metabolic process		WT Only
81	TRMT1L	Q7Z2T5	TRMT1-like protein	protein synthesis	RNA processing	WT Only
82	CCT2	P78371	T-complex protein 1 subunit beta	Protein folding	Hsp60 family	WT Only
83	HSP90AA1	P07900	Heat shock protein HSP 90-alpha	Protein folding	Hsp90 family	WT Only
84	MYO5B	Q9ULV0	Myosin-Vb	Protein transport		WT Only
85	RPL19	P84098	60S ribosomal protein L19	protein synthesis		WT Only
86	KLHL22	Q53GT1	Kelch-like protein 22	Proteolysis	E3 ubiquitin ligase complex	WT Only
87	POLRMT	O00411	DNA-directed RNA polymerase, mitochondrial	Miscellaneous		WT Only
88	MYH9	P35579	Myosin-9	Protein transport		WT Only
89	GCN1L1	Q92616	Translational activator GCN1	protein synthesis		WT Only
90	XPO1	O14980	Exportin-1	Protein transport		WT Only
91	SLC39A7	Q92504	Zinc transporter SLC39A7	ion transport		WT Only
92	HAX1	O00165	HCLS1-associated protein X-1	signal transduction		WT Only
93	UBE3C	Q15386	Ubiquitin-protein ligase E3C	Proteolysis	E3 ubiquitin ligase complex	WT Only
94	SEL1L	Q9UBV2	Protein sel-1 homolog 1	Proteolysis	E3 ubiquitin ligase complex	WT Only
95	TECR	Q9NZ01	Trans-2,3-enoyl-CoA reductase	cellular metabolic process		WT Only
96	ATP1A1	P05023	Sodium/potassium-transporting ATPase subunit alpha-1	ion transport		WT Only
97	ATP2A2	P16615	Sarcoplasmic/endoplasmic reticulum calcium ATPase 2, SERCA2	ion transport		WT Only
98	UGGT1	Q9NYU2	UDP-glucose:glycoprotein glucosyltransferase 1	Protein folding	N-linked glycosylation	WT Only
99	PTPLAD1	Q9P035	3-hydroxyacyl-CoA dehydratase 3	signal transduction		WT Only
100	SLC25A4	P12235	ADP/ATP translocase 1	organic substance transport		WT Only
101	SEC16A	O15027	Protein transport protein Sec16A	Protein transport	COPII machinary	WT Only
102	ERLIN2	O94905	Erlin-2	Proteolysis		WT Only
103	LTN1	O94822	E3 ubiquitin-protein ligase listerin	Proteolysis	E3 ubiquitin ligase complex	WT Only
104	GANAB	Q14697	Neutral alpha-glucosidase AB	Protein folding	N-linked glycosylation	WT Only
105	MAGED2	Q9UNF1	Melanoma-associated antigen D2	Miscellaneous		WT Only
106	MSH6	P52701	DNA mismatch repair protein Msh6	Miscellaneous		WT Only
107	ATXN10	Q9UBB4	Ataxin-10	protein complex oligomerization		WT Only
108	SSR1	P43307	Translocon-associated protein subunit alpha	Protein transport		WT Only
109	COPG2	Q9UBF2	Coatomer subunit gamma-2	Protein transport	COPI machinary	WT Only
110	USP9X	Q93008	Probable ubiquitin carboxyl-terminal hydrolase FAF-X	Proteolysis	Deubiquitination	WT Only
111	COPA	P53621	Coatomer subunit alpha	Protein transport	COPI machinary	WT Only
112	DDOST	P39656	Dolichyl-diphosphooligosaccharide--protein glycosyltransferase 48 kDa subunit	Protein folding	N-linked glycosylation	WT Only
113	UBA1	P22314	Ubiquitin-like modifier-activating enzyme 1	Proteolysis	E1 Ubiquitin-activating enzyme	WT Only
114	NDUFA10	O95299	NADH dehydrogenase [ubiquinone] 1 alpha subcomplex subunit 10, mitochondrial	cellular metabolic process		WT Only
115	RPN2	P04844	Dolichyl-diphosphooligosaccharide--protein glycosyltransferase subunit 2	Protein folding	N-linked glycosylation	WT Only
116	DDX23	Q9BUQ8	Probable ATP-dependent RNA helicase DDX23	protein synthesis	RNA processing	WT Only
117	SMC4	Q9NTJ3	Structural maintenance of chromosomes protein 4	Miscellaneous		WT Only
118	MYL12B	O14950	Myosin regulatory light chain 12B	Protein transport		WT Only
119	EIF3H	O15372	Eukaryotic translation initiation factor 3 subunit H	protein synthesis	translation factor	WT Only
120	RFC3	P40938	Replication factor C subunit 3	Miscellaneous		WT Only
121	RPL35	P42766	60S ribosomal protein L35	protein synthesis		WT Only
122	LRCH2	Q5VUJ6	Leucine-rich repeat and calponin homology domain-containing protein 2	cytoskeleton organization		WT Only
123	LDHB	P07195	L-lactate dehydrogenase B chain	cellular metabolic process		WT Only
124	KHSRP	Q92945	Far upstream element-binding protein 2	protein synthesis		WT Only
125	RPL27A	P46776	60S ribosomal protein L27a	protein synthesis		WT Only
126	SRRM1	Q8IYB3	Serine/arginine repetitive matrix protein 1	protein synthesis		A322D Only
127	LBR	Q14739	Lamin-B receptor	cellular metabolic process		A322D Only
128	TUBB2A	Q13885	Tubulin beta-2A chain	cytoskeleton organization		A322D Only
129	RFC4	P35249	Replication factor C subunit 4	Miscellaneous		A322D Only
130	PARP1	P09874	Poly [ADP-ribose] polymerase 1	Miscellaneous	DNA binding	A322D Only
131	EEF2	P13639	Elongation factor 2	protein synthesis	translation factor	A322D Only
132	EIF6	P56537	Eukaryotic translation initiation factor 6	protein synthesis	translation factor	A322D Only
133	LIG3	P49916	DNA ligase 3	Miscellaneous		A322D Only
134	PAWR	Q96IZ0	PRKC apoptosis WT1 regulator protein	signal transduction		A322D Only
135	VCP	P55072	Transitional endoplasmic reticulum ATPase	Proteolysis	ERAD substrate extraction	A322D Only
136	DDB1	Q16531	DNA damage-binding protein 1	Proteolysis	E3 ubiquitin ligase complex	A322D Only
137	UQCRC2	P22695	Cytochrome b-c1 complex subunit 2, mitochondrial	cellular metabolic process		A322D Only
138	DOCK7	Q96N67	Dedicator of cytokinesis protein 7	signal transduction		A322D Only
139	AHSA1	O95433	Activator of 90 kDa heat shock protein ATPase homolog 1	Proteolysis	Hsp90 family	A322D Only
140	RFC1	P35251	Replication factor C subunit 1	Miscellaneous		A322D Only
141	PCNA	P12004	Proliferating cell nuclear antigen	Miscellaneous		A322D Only
142	HSPA1L	P34931	Heat shock 70 kDa protein 1-like	Protein folding	Hsp70 family	A322D Only
143	TRIM21	P19474	E3 ubiquitin-protein ligase TRIM21	Proteolysis	E3 ubiquitin ligase complex	A322D Only
144	GSTP1	P09211	Glutathione S-transferase P	cellular metabolic process		A322D Only
145	QARS	P47897	Glutaminyl-tRNA synthetase	protein synthesis		A322D Only
146	UBC	P0CG48	Polyubiquitin-C	Proteolysis	Ubiquitination	A322D Only
147	IARS	P41252	Isoleucyl-tRNA synthetase, cytoplasmic	protein synthesis		A322D Only
148	SKIV2L2	P42285	Superkiller viralicidic activity 2-like 2	protein synthesis		A322D Only
149	MTPAP	Q9NVV4	Poly(A) RNA polymerase, mitochondrial	protein synthesis		A322D Only
150	UBB	P0CG47	Polyubiquitin-B	Proteolysis	Ubiquitination	A322D Only
151	RPS27A	P62979	Ubiquitin-40S ribosomal protein S27a	protein synthesis		A322D Only
152	UBA52	P62987	Ubiquitin-60S ribosomal protein L40	Proteolysis	Ubiquitination	A322D Only
153	SMC1A	Q14683	Structural maintenance of chromosomes protein 1A	Miscellaneous		A322D Only
154	PSMC2	P35998	26S protease regulatory subunit 7	Proteolysis		A322D Only
155	EXOSC3	Q9NQT5	Exosome complex component RRP40	protein synthesis	RNA processing	A322D Only
156	MPRIP	Q6WCQ1	Myosin phosphatase Rho-interacting protein	cytoskeleton organization		A322D Only
157	RAI14	Q9P0K7	Ankycorbin	cytoskeleton organization		A322D Only
158	NUFIP2	Q7Z417	Nuclear fragile X mental retardation-interacting protein 2	protein synthesis		A322D Only
159	RBM14	Q96PK6	RNA-binding protein 14	protein synthesis		A322D Only
160	PCBP2	Q15366	Poly(rC)-binding protein 2	Miscellaneous		A322D Only
161	SART1	O43290	U4/U6.U5 tri-snRNP-associated protein 1	protein synthesis		A322D Only
162	PSMD2	Q13200	26S proteasome non-ATPase regulatory subunit 2	Proteolysis		A322D Only
163	VIM	P08670	Vimentin	cytoskeleton organization		A322D Only
164	SRP68	Q9UHB9	Signal recognition particle 68 kDa protein	Protein transport		A322D Only
165	ZNF207	O43670	Zinc finger protein 207	Proteolysis		A322D Only
166	DNAJA3	Q96EY1	DnaJ homolog subfamily A member 3	Protein folding	Hsp40 family	A322D Only
167	YWHAQ	P27348	14-3-3 protein theta	signal transduction		A322D Only
168	RPL23A	P62750	60S ribosomal protein L23a	protein synthesis		A322D Only
169	LIMCH1	Q9UPQ0	LIM and calponin homology domains-containing protein 1	cytoskeleton organization		A322D Only
170	GNAS	P63092	Guanine nucleotide-binding protein G(s) subunit alpha isoforms short	signal transduction		A322D Only
171	GNAS	Q5JWF2	Guanine nucleotide-binding protein G(s) subunit alpha isoforms XLas	signal transduction		A322D Only
172	PCBP1	Q15365	Poly(rC)-binding protein 1	Miscellaneous		A322D Only
173	XPNPEP3	Q9NQH7	Probable Xaa-Pro aminopeptidase 3	Proteolysis		A322D Only
174	AHNAK	Q09666	Neuroblast differentiation-associated protein AHNAK	protein complex oligomerization		A322D Only
175	IGLL5	B9A064	Immunoglobulin lambda-like polypeptide 5	Miscellaneous		A322D Only
176	OLA1	Q9NTK5	Obg-like ATPase 1	cellular metabolic process		A322D Only

### Sheet: BP statistics
Biological process	GO terms	Number of interactors
ion transport	GO:0006811	7
organic substance transport	GO:0071702	6
cytoskeleton organization	GO:0007010	23
protein complex oligomerization	GO:0051259	2
protein synthesis	GO:0006412	29
Protein folding	GO:0006457	27
Protein transport	GO:0015031	15
Proteolysis	GO:0006508	24
signal transduction	GO:0007165	13
cellular metabolic process	GO:0044237	12
Miscellaneous		18
Sum		176
