## Supplementary material for "Quantitative interactome proteomics identifies proteostasis network for GABA_A_ receptors": Table S5

### Sheet: WT GO
Annotation Cluster 1	Enrichment Score: 4.342728240434562
Category	Term	Count	%	PValue	Genes	List Total	Pop Hits	Pop Total	Fold Enrichment	Bonferroni	Benjamini	FDR
GOTERM_BP_DIRECT	GO:0042026~protein refolding	6	5.17241	3.28359e-08	HSPA8, HSP90AA1, DNAJA2, HSPA6, HSPD1, HSPA1A	112	15	16792	59.9714	2.45281e-05	8.17614e-06	7.94629e-06
GOTERM_BP_DIRECT	GO:0006986~response to unfolded protein	7	6.03448	3.14687e-07	DNAJA1, HSPA8, HSP90AA1, HSP90AB1, HSPA6, SERPINH1, HSPD1	112	42	16792	24.9881	0.000235043	5.87678e-05	5.71157e-05
GOTERM_BP_DIRECT	GO:0050821~protein stabilization	9	7.75862	3.29879e-06	CCT2, HSP90AA1, HSP90AB1, SEL1L, CCT7, PHB2, CCT5, HSPD1, HSPA1A	112	136	16792	9.92174	0.00246117	0.000492839	0.000478984
GOTERM_BP_DIRECT	GO:0009408~response to heat	4	3.44828	0.00391678	DNAJA1, HSP90AA1, DNAJA2, HSPD1	112	48	16792	12.494	0.946687	0.12191	0.118483
GOTERM_BP_DIRECT	GO:0031396~regulation of protein ubiquitination	3	2.58621	0.00489139	HSP90AA1, HSP90AB1, HSPA1A	112	16	16792	28.1116	0.97434	0.140533	0.136583
GOTERM_BP_DIRECT	GO:1900034~regulation of cellular response to heat	4	3.44828	0.0134489	HSPA8, HSP90AA1, HSP90AB1, HSPA1A	112	75	16792	7.99619	0.99996	0.313948	0.305122
Annotation Cluster 2	Enrichment Score: 3.702071773101417
Category	Term	Count	%	PValue	Genes	List Total	Pop Hits	Pop Total	Fold Enrichment	Bonferroni	Benjamini	FDR
GOTERM_BP_DIRECT	GO:0006457~protein folding	13	11.2069	2.49895e-09	CCT2, HSPA8, HSP90AA1, HSP90AB1, GNAI1, HSP90B1, DNAJA1, GANAB, DNAJB11, CANX, DNAJA2, CCT7, CCT5	112	180	16792	10.8282	1.86672e-06	9.33359e-07	9.0712e-07
GOTERM_BP_DIRECT	GO:0050821~protein stabilization	9	7.75862	3.29879e-06	CCT2, HSP90AA1, HSP90AB1, SEL1L, CCT7, PHB2, CCT5, HSPD1, HSPA1A	112	136	16792	9.92174	0.00246117	0.000492839	0.000478984
GOTERM_BP_DIRECT	GO:1901998~toxin transport	5	4.31034	9.0491e-05	DNAJA1, CCT2, HSPA5, CCT7, CCT5	112	36	16792	20.8234	0.0653656	0.00675967	0.00656964
GOTERM_BP_DIRECT	GO:1904871~positive regulation of protein localization to Cajal body	3	2.58621	0.00118143	CCT2, CCT7, CCT5	112	8	16792	56.2232	0.586479	0.058835	0.057181
GOTERM_BP_DIRECT	GO:1904851~positive regulation of establishment of protein localization to telomere	3	2.58621	0.00151242	CCT2, CCT7, CCT5	112	9	16792	49.9762	0.677172	0.0664576	0.0645893
GOTERM_BP_DIRECT	GO:1904874~positive regulation of telomerase RNA localization to Cajal body	3	2.58621	0.00429845	CCT2, CCT7, CCT5	112	15	16792	29.9857	0.959959	0.128438	0.124827
GOTERM_BP_DIRECT	GO:0032212~positive regulation of telomere maintenance via telomerase	3	2.58621	0.0188765	CCT2, CCT7, CCT5	112	32	16792	14.0558	0.999999	0.402879	0.391553
GOTERM_BP_DIRECT	GO:0007339~binding of sperm to zona pellucida	3	2.58621	0.022356	CCT2, CCT7, CCT5	112	35	16792	12.851	1	0.439473	0.427118
Annotation Cluster 3	Enrichment Score: 2.3456457685446077
Category	Term	Count	%	PValue	Genes	List Total	Pop Hits	Pop Total	Fold Enrichment	Bonferroni	Benjamini	FDR
GOTERM_BP_DIRECT	GO:0006412~translation	10	8.62069	4.60655e-05	SLC25A1, SLC25A3, RPL27A, RPL35, SLC25A10, SLC25A5, SLC25A4, SLC25A6, SLC25A13, RPL19	112	253	16792	5.92603	0.0338264	0.00440121	0.00427748
GOTERM_BP_DIRECT	GO:0015853~adenine transport	3	2.58621	0.000257586	SLC25A5, SLC25A4, SLC25A6	112	4	16792	112.446	0.175057	0.013744	0.0133577
GOTERM_BP_DIRECT	GO:0050796~regulation of insulin secretion	3	2.58621	0.0725589	SLC25A5, SLC25A4, SLC25A6	112	67	16792	6.71322	1	0.985482	0.957778
GOTERM_BP_DIRECT	GO:0055085~transmembrane transport	3	2.58621	0.481315	SLC25A5, SLC25A4, SLC25A6	112	244	16792	1.84338	1	1	0.97319
Annotation Cluster 4	Enrichment Score: 2.2979181514846476
Category	Term	Count	%	PValue	Genes	List Total	Pop Hits	Pop Total	Fold Enrichment	Bonferroni	Benjamini	FDR
GOTERM_BP_DIRECT	GO:0006412~translation	10	8.62069	4.60655e-05	SLC25A1, SLC25A3, RPL27A, RPL35, SLC25A10, SLC25A5, SLC25A4, SLC25A6, SLC25A13, RPL19	112	253	16792	5.92603	0.0338264	0.00440121	0.00427748
GOTERM_BP_DIRECT	GO:0006094~gluconeogenesis	3	2.58621	0.0342086	SLC25A1, SLC25A10, SLC25A13	112	44	16792	10.2224	1	0.594276	0.577569
GOTERM_BP_DIRECT	GO:0006810~transport	6	5.17241	0.0810465	SLC25A1, SLC25A3, SLC25A10, SLC25A5, SLC25A4, SLC25A13	112	348	16792	2.58498	1	1	0.97319
Annotation Cluster 5	Enrichment Score: 1.3862969778207705
Category	Term	Count	%	PValue	Genes	List Total	Pop Hits	Pop Total	Fold Enrichment	Bonferroni	Benjamini	FDR
GOTERM_BP_DIRECT	GO:0006412~translation	10	8.62069	4.60655e-05	SLC25A1, SLC25A3, RPL27A, RPL35, SLC25A10, SLC25A5, SLC25A4, SLC25A6, SLC25A13, RPL19	112	253	16792	5.92603	0.0338264	0.00440121	0.00427748
GOTERM_BP_DIRECT	GO:0006413~translational initiation	4	3.44828	0.0624348	RPL27A, RPL35, EIF3H, RPL19	112	137	16792	4.37748	1	0.887928	0.862966
GOTERM_BP_DIRECT	GO:0006614~SRP-dependent cotranslational protein targeting to membrane	3	2.58621	0.128201	RPL27A, RPL35, RPL19	112	94	16792	4.78495	1	1	0.97319
GOTERM_BP_DIRECT	GO:0019083~viral transcription	3	2.58621	0.169323	RPL27A, RPL35, RPL19	112	112	16792	4.01594	1	1	0.97319
GOTERM_BP_DIRECT	GO:0000184~nuclear-transcribed mRNA catabolic process, nonsense-mediated decay	3	2.58621	0.185869	RPL27A, RPL35, RPL19	112	119	16792	3.77971	1	1	0.97319
GOTERM_BP_DIRECT	GO:0006364~rRNA processing	3	2.58621	0.414572	RPL27A, RPL35, RPL19	112	214	16792	2.1018	1	1	0.97319

### Sheet: A322D GO
Annotation Cluster 1	Enrichment Score: 6.286465697123663
Category	Term	Count	%	PValue	Genes	List Total	Pop Hits	Pop Total	Fold Enrichment	Bonferroni	Benjamini	FDR
GOTERM_BP_DIRECT	GO:0007017~microtubule-based process	10	10.2041	3.03298e-13	TUBA1C, TUBB2B, TUBA1B, TUBB6, TUBB2A, TUBA1A, TUBB3, TUBB, TUBA4A, TUBA8	95	36	16792	49.0994	2.30821e-10	1.15405e-10	1.04638e-10
GOTERM_BP_DIRECT	GO:0030705~cytoskeleton-dependent intracellular transport	4	4.08163	0.000130426	TUBA1C, TUBA1B, TUBA1A, TUBB	95	18	16792	39.2795	0.0944935	0.00275707	0.00249984
GOTERM_BP_DIRECT	GO:0051301~cell division	8	8.16327	0.00349436	TUBA1C, TUBA1B, TUBA1A, TUBB, ZNF207, LIG3, SMC1A, ATAD3B	95	350	16792	4.04018	0.930322	0.039106	0.0354575
Annotation Cluster 2	Enrichment Score: 5.615877446345001
Category	Term	Count	%	PValue	Genes	List Total	Pop Hits	Pop Total	Fold Enrichment	Bonferroni	Benjamini	FDR
GOTERM_BP_DIRECT	GO:0042026~protein refolding	6	6.12245	1.41828e-08	HSPA8, HSPA1L, DNAJA2, HSPA6, HSPD1, HSPA1A	95	15	16792	70.7032	1.0793e-05	9.81189e-07	8.89646e-07
GOTERM_BP_DIRECT	GO:0006986~response to unfolded protein	7	7.14286	1.16761e-07	DNAJA1, HSPA8, HSP90AB1, HSPA1L, HSPA6, SERPINH1, HSPD1	95	42	16792	29.4596	8.8851e-05	6.55438e-06	5.94286e-06
GOTERM_BP_DIRECT	GO:1900034~regulation of cellular response to heat	4	4.08163	0.0085765	HSPA8, HSP90AB1, HSPA1L, HSPA1A	95	75	16792	9.42709	0.998577	0.0847625	0.0768543
Annotation Cluster 3	Enrichment Score: 4.124716063699339
Category	Term	Count	%	PValue	Genes	List Total	Pop Hits	Pop Total	Fold Enrichment	Bonferroni	Benjamini	FDR
GOTERM_BP_DIRECT	GO:0042769~DNA damage response, detection of DNA damage	10	10.2041	3.03298e-13	DNAJA1, DDB1, RFC4, PCNA, UBB, RFC1, PARP1, UBC, RPS27A, UBA52	95	36	16792	49.0994	2.30821e-10	1.15405e-10	1.04638e-10
GOTERM_BP_DIRECT	GO:0070987~error-free translesion synthesis	8	8.16327	6.54664e-12	VCP, RFC4, PCNA, UBB, RFC1, UBC, RPS27A, UBA52	95	19	16792	74.4244	4.982e-09	1.66066e-09	1.50573e-09
GOTERM_BP_DIRECT	GO:0006296~nucleotide-excision repair, DNA incision, 5'-to lesion	9	9.18367	2.40528e-11	DDB1, RFC4, PCNA, UBB, RFC1, PARP1, UBC, RPS27A, UBA52	95	37	16792	42.9952	1.83042e-08	4.57605e-09	4.14911e-09
GOTERM_BP_DIRECT	GO:0033683~nucleotide-excision repair, DNA incision	9	9.18367	3.03281e-11	DDB1, RFC4, PCNA, UBB, RFC1, PARP1, UBC, RPS27A, UBA52	95	38	16792	41.8637	2.30797e-08	4.61594e-09	4.18528e-09
GOTERM_BP_DIRECT	GO:0006297~nucleotide-excision repair, DNA gap filling	8	8.16327	4.39575e-11	RFC4, PCNA, UBB, RFC1, UBC, LIG3, RPS27A, UBA52	95	24	16792	58.9193	3.34517e-08	5.57527e-09	5.05511e-09
GOTERM_BP_DIRECT	GO:0042276~error-prone translesion synthesis	7	7.14286	6.69742e-10	RFC4, PCNA, UBB, RFC1, UBC, RPS27A, UBA52	95	19	16792	65.1213	5.09673e-07	6.37092e-08	5.77652e-08
GOTERM_BP_DIRECT	GO:0019985~translesion synthesis	8	8.16327	1.00395e-09	VCP, RFC4, PCNA, UBB, RFC1, UBC, RPS27A, UBA52	95	36	16792	39.2795	7.64008e-07	8.48898e-08	7.69697e-08
GOTERM_BP_DIRECT	GO:0006283~transcription-coupled nucleotide-excision repair	9	9.18367	7.93061e-09	DDB1, RFC4, PCNA, UBB, RFC1, UBC, LIG3, RPS27A, UBA52	95	74	16792	21.4976	6.03518e-06	6.03519e-07	5.47212e-07
GOTERM_BP_DIRECT	GO:0043488~regulation of mRNA stability	9	9.18367	1.09604e-07	HSPA8, UBB, PSMD2, UBC, PSMC2, EXOSC3, RPS27A, UBA52, HSPA1A	95	103	16792	15.4449	8.3405e-05	6.55438e-06	5.94286e-06
GOTERM_BP_DIRECT	GO:0000717~nucleotide-excision repair, DNA duplex unwinding	6	6.12245	1.2058e-07	DDB1, UBB, PARP1, UBC, RPS27A, UBA52	95	22	16792	48.2067	9.17571e-05	6.55438e-06	5.94286e-06
GOTERM_BP_DIRECT	GO:0000715~nucleotide-excision repair, DNA damage recognition	6	6.12245	1.53394e-07	DDB1, UBB, PARP1, UBC, RPS27A, UBA52	95	23	16792	46.1108	0.000116726	7.78221e-06	7.05614e-06
GOTERM_BP_DIRECT	GO:0006294~nucleotide-excision repair, preincision complex assembly	6	6.12245	5.27193e-07	DDB1, UBB, PARP1, UBC, RPS27A, UBA52	95	29	16792	36.5706	0.000401114	2.50746e-05	2.27352e-05
GOTERM_BP_DIRECT	GO:0032479~regulation of type I interferon production	5	5.10204	6.33433e-07	UBB, UBC, RPS27A, TRIM21, UBA52	95	13	16792	67.9838	0.000481927	2.83555e-05	2.57099e-05
GOTERM_BP_DIRECT	GO:0070911~global genome nucleotide-excision repair	6	6.12245	8.82201e-07	DDB1, UBB, PARP1, UBC, RPS27A, UBA52	95	32	16792	33.1421	0.00067113	3.72975e-05	3.38177e-05
GOTERM_BP_DIRECT	GO:0043066~negative regulation of apoptotic process	13	13.2653	8.65702e-06	HSPA5, PRKDC, GSTP1, ATAD3A, HSPD1, HSP90B1, DNAJA1, DDB1, UBB, DNAJA3, UBC, RPS27A, UBA52	95	455	16792	5.05023	0.00656637	0.0003294	0.000298667
GOTERM_BP_DIRECT	GO:0043161~proteasome-mediated ubiquitin-dependent protein catabolic process	9	9.18367	1.81737e-05	DDB1, VCP, UBB, PSMD2, UBC, PSMC2, PCBP2, RPS27A, UBA52	95	203	16792	7.83656	0.0137351	0.000658581	0.000597137
GOTERM_BP_DIRECT	GO:0032480~negative regulation of type I interferon production	5	5.10204	2.25717e-05	UBB, UBC, PCBP2, RPS27A, UBA52	95	30	16792	29.4596	0.0170305	0.000780775	0.00070793
GOTERM_BP_DIRECT	GO:0030512~negative regulation of transforming growth factor beta receptor signaling pathway	6	6.12245	2.9003e-05	UBB, HSPA5, UBC, RPS27A, UBA52, HSPA1A	95	64	16792	16.5711	0.0218298	0.00095962	0.000870089
GOTERM_BP_DIRECT	GO:0002755~MyD88-dependent toll-like receptor signaling pathway	5	5.10204	3.32728e-05	UBB, UBC, RPS27A, UBA52, HSPD1	95	33	16792	26.7815	0.0250032	0.000979289	0.000887923
GOTERM_BP_DIRECT	GO:0038061~NIK/NF-kappaB signaling	6	6.12245	3.3697e-05	UBB, PSMD2, UBC, PSMC2, RPS27A, UBA52	95	66	16792	16.0689	0.0253178	0.000979289	0.000887923
GOTERM_BP_DIRECT	GO:0010939~regulation of necrotic cell death	4	4.08163	3.60317e-05	UBB, UBC, RPS27A, UBA52	95	12	16792	58.9193	0.0270481	0.000979289	0.000887923
GOTERM_BP_DIRECT	GO:0019068~virion assembly	4	4.08163	3.60317e-05	UBB, UBC, RPS27A, UBA52	95	12	16792	58.9193	0.0270481	0.000979289	0.000887923
GOTERM_BP_DIRECT	GO:0002756~MyD88-independent toll-like receptor signaling pathway	4	4.08163	4.66511e-05	UBB, UBC, RPS27A, UBA52	95	13	16792	54.387	0.0348795	0.00121817	0.00110452
GOTERM_BP_DIRECT	GO:0051436~negative regulation of ubiquitin-protein ligase activity involved in mitotic cell cycle	6	6.12245	4.80225e-05	UBB, PSMD2, UBC, PSMC2, RPS27A, UBA52	95	71	16792	14.9373	0.0358862	0.00121817	0.00110452
GOTERM_BP_DIRECT	GO:0051437~positive regulation of ubiquitin-protein ligase activity involved in regulation of mitotic cell cycle transition	6	6.12245	6.66584e-05	UBB, PSMD2, UBC, PSMC2, RPS27A, UBA52	95	76	16792	13.9546	0.0494635	0.00163636	0.00148369
GOTERM_BP_DIRECT	GO:0000209~protein polyubiquitination	8	8.16327	7.75936e-05	UBB, PSMD2, UBC, PSMC2, HUWE1, RPS27A, TRIM21, UBA52	95	184	16792	7.68513	0.0573413	0.00184527	0.00167311
GOTERM_BP_DIRECT	GO:0031145~anaphase-promoting complex-dependent catabolic process	6	6.12245	8.025e-05	UBB, PSMD2, UBC, PSMC2, RPS27A, UBA52	95	79	16792	13.4247	0.0592451	0.00185061	0.00167795
GOTERM_BP_DIRECT	GO:0000086~G2/M transition of mitotic cell cycle	7	7.14286	0.00011945	TUBA1A, UBB, TUBB, UBC, RPS27A, UBA52, TUBA4A	95	137	16792	9.03143	0.0868972	0.00259718	0.00235487
GOTERM_BP_DIRECT	GO:0060071~Wnt signaling pathway, planar cell polarity pathway	6	6.12245	0.000165374	UBB, PSMD2, UBC, PSMC2, RPS27A, UBA52	95	92	16792	11.5277	0.118261	0.00340133	0.00308399
GOTERM_BP_DIRECT	GO:0051403~stress-activated MAPK cascade	4	4.08163	0.000210009	UBB, UBC, RPS27A, UBA52	95	21	16792	33.6682	0.147715	0.00420571	0.00381333
GOTERM_BP_DIRECT	GO:0043065~positive regulation of apoptotic process	9	9.18367	0.000278238	DNAJA1, UBB, PRKDC, DNAJA3, UBC, PAWR, RPS27A, UBA52, HSPD1	95	300	16792	5.30274	0.190848	0.00542921	0.00492267
GOTERM_BP_DIRECT	GO:0002223~stimulatory C-type lectin receptor signaling pathway	6	6.12245	0.000306688	UBB, PSMD2, UBC, PSMC2, RPS27A, UBA52	95	105	16792	10.1005	0.208183	0.00583473	0.00529036
GOTERM_BP_DIRECT	GO:0045742~positive regulation of epidermal growth factor receptor signaling pathway	4	4.08163	0.000315728	UBB, UBC, RPS27A, UBA52	95	24	16792	29.4596	0.213614	0.00586022	0.00531347
GOTERM_BP_DIRECT	GO:0070423~nucleotide-binding oligomerization domain containing signaling pathway	4	4.08163	0.00035733	UBB, UBC, RPS27A, UBA52	95	25	16792	28.2813	0.238128	0.00647449	0.00587043
GOTERM_BP_DIRECT	GO:0006977~DNA damage response, signal transduction by p53 class mediator resulting in cell cycle arrest	5	5.10204	0.000400728	PCNA, UBB, UBC, RPS27A, UBA52	95	62	16792	14.2547	0.262888	0.00695804	0.00630887
GOTERM_BP_DIRECT	GO:0005978~glycogen biosynthetic process	4	4.08163	0.000402305	UBB, UBC, RPS27A, UBA52	95	26	16792	27.1935	0.263772	0.00695804	0.00630887
GOTERM_BP_DIRECT	GO:0035666~TRIF-dependent toll-like receptor signaling pathway	4	4.08163	0.000502813	UBB, UBC, RPS27A, UBA52	95	28	16792	25.2511	0.318008	0.00831828	0.0075422
GOTERM_BP_DIRECT	GO:0061418~regulation of transcription from RNA polymerase II promoter in response to hypoxia	4	4.08163	0.000502813	UBB, UBC, RPS27A, UBA52	95	28	16792	25.2511	0.318008	0.00831828	0.0075422
GOTERM_BP_DIRECT	GO:0033209~tumor necrosis factor-mediated signaling pathway	6	6.12245	0.000524887	UBB, PSMD2, UBC, PSMC2, RPS27A, UBA52	95	118	16792	8.98769	0.329374	0.00849871	0.00770579
GOTERM_BP_DIRECT	GO:0090263~positive regulation of canonical Wnt signaling pathway	6	6.12245	0.000566738	UBB, PSMD2, UBC, PSMC2, RPS27A, UBA52	95	120	16792	8.83789	0.350407	0.00898516	0.00814686
GOTERM_BP_DIRECT	GO:0010803~regulation of tumor necrosis factor-mediated signaling pathway	4	4.08163	0.000618118	UBB, UBC, RPS27A, UBA52	95	30	16792	23.5677	0.375331	0.00959975	0.00870411
GOTERM_BP_DIRECT	GO:0019058~viral life cycle	4	4.08163	0.00068158	UBB, UBC, RPS27A, UBA52	95	31	16792	22.8075	0.404801	0.0103736	0.0094058
GOTERM_BP_DIRECT	GO:0042059~negative regulation of epidermal growth factor receptor signaling pathway	4	4.08163	0.00106096	UBB, UBC, RPS27A, UBA52	95	36	16792	19.6398	0.554172	0.0149517	0.0135568
GOTERM_BP_DIRECT	GO:0008543~fibroblast growth factor receptor signaling pathway	5	5.10204	0.00115386	UBB, HNRNPF, UBC, RPS27A, UBA52	95	82	16792	10.7779	0.584635	0.0159653	0.0144758
GOTERM_BP_DIRECT	GO:0038128~ERBB2 signaling pathway	4	4.08163	0.00124345	UBB, UBC, RPS27A, UBA52	95	38	16792	18.6061	0.61204	0.0168976	0.0153211
GOTERM_BP_DIRECT	GO:0050852~T cell receptor signaling pathway	6	6.12245	0.00145391	UBB, PSMD2, UBC, PSMC2, RPS27A, UBA52	95	148	16792	7.16586	0.669527	0.019411	0.0176
GOTERM_BP_DIRECT	GO:0042787~protein ubiquitination involved in ubiquitin-dependent protein catabolic process	6	6.12245	0.00168333	DDB1, UBB, UBC, HUWE1, RPS27A, UBA52	95	153	16792	6.93168	0.722545	0.0217121	0.0196864
GOTERM_BP_DIRECT	GO:0007179~transforming growth factor beta receptor signaling pathway	5	5.10204	0.00176664	UBB, PARP1, UBC, RPS27A, UBA52	95	92	16792	9.60641	0.739617	0.0224069	0.0203164
GOTERM_BP_DIRECT	GO:0090090~negative regulation of canonical Wnt signaling pathway	6	6.12245	0.00222051	UBB, PSMD2, UBC, PSMC2, RPS27A, UBA52	95	163	16792	6.50643	0.815791	0.0277017	0.0251172
GOTERM_BP_DIRECT	GO:0007254~JNK cascade	4	4.08163	0.00259774	UBB, UBC, RPS27A, UBA52	95	49	16792	14.4292	0.861855	0.0304135	0.027576
GOTERM_BP_DIRECT	GO:0036297~interstrand cross-link repair	4	4.08163	0.00259774	UBB, UBC, RPS27A, UBA52	95	49	16792	14.4292	0.861855	0.0304135	0.027576
GOTERM_BP_DIRECT	GO:0075733~intracellular transport of virus	4	4.08163	0.00291271	UBB, UBC, RPS27A, UBA52	95	51	16792	13.8634	0.89137	0.0335844	0.030451
GOTERM_BP_DIRECT	GO:0038095~Fc-epsilon receptor signaling pathway	6	6.12245	0.00324694	UBB, PSMD2, UBC, PSMC2, RPS27A, UBA52	95	178	16792	5.95813	0.915832	0.0368794	0.0334386
GOTERM_BP_DIRECT	GO:0007249~I-kappaB kinase/NF-kappaB signaling	4	4.08163	0.00461597	UBB, UBC, RPS27A, UBA52	95	60	16792	11.7839	0.970427	0.0494754	0.0448594
GOTERM_BP_DIRECT	GO:1901796~regulation of signal transduction by p53 class mediator	5	5.10204	0.00517965	RFC4, UBB, UBC, RPS27A, UBA52	95	124	16792	7.12733	0.980783	0.054746	0.0496383
GOTERM_BP_DIRECT	GO:0016197~endosomal transport	4	4.08163	0.00602563	UBB, UBC, RPS27A, UBA52	95	66	16792	10.7126	0.989942	0.0619662	0.0561849
GOTERM_BP_DIRECT	GO:0051092~positive regulation of NF-kappaB transcription factor activity	5	5.10204	0.00662167	UBB, UBC, RPS27A, UBA52, HSPA1A	95	133	16792	6.64503	0.993628	0.0671879	0.0609194
GOTERM_BP_DIRECT	GO:0016236~macroautophagy	4	4.08163	0.00889328	UBB, UBC, RPS27A, UBA52	95	76	16792	9.30305	0.998884	0.0867664	0.0786713
GOTERM_BP_DIRECT	GO:0006260~DNA replication	5	5.10204	0.0112068	RBM14, RFC4, PCNA, RFC1, LIG3	95	155	16792	5.70187	0.999812	0.106604	0.0966584
GOTERM_BP_DIRECT	GO:0000722~telomere maintenance via recombination	3	3.06122	0.0137886	RFC4, PCNA, RFC1	95	32	16792	16.5711	0.999974	0.127965	0.116026
GOTERM_BP_DIRECT	GO:0000165~MAPK cascade	6	6.12245	0.0158666	UBB, PSMD2, UBC, PSMC2, RPS27A, UBA52	95	262	16792	4.04789	0.999995	0.143744	0.130333
GOTERM_BP_DIRECT	GO:0016055~Wnt signaling pathway	5	5.10204	0.0209016	DDB1, UBB, UBC, RPS27A, UBA52	95	187	16792	4.72615	1	0.18218	0.165183
GOTERM_BP_DIRECT	GO:0000187~activation of MAPK activity	4	4.08163	0.0221893	UBB, UBC, RPS27A, UBA52	95	107	16792	6.60777	1	0.183684	0.166547
GOTERM_BP_DIRECT	GO:0007219~Notch signaling pathway	4	4.08163	0.02674	UBB, UBC, RPS27A, UBA52	95	115	16792	6.1481	1	0.214201	0.194217
GOTERM_BP_DIRECT	GO:0044267~cellular protein metabolic process	4	4.08163	0.0285657	UBB, UBC, RPS27A, UBA52	95	118	16792	5.99179	1	0.226442	0.205316
GOTERM_BP_DIRECT	GO:0045087~innate immune response	7	7.14286	0.0336454	IGLL5, UBB, UBC, PCBP2, RPS27A, TRIM21, UBA52	95	430	16792	2.87745	1	0.256042	0.232153
GOTERM_BP_DIRECT	GO:0043123~positive regulation of I-kappaB kinase/NF-kappaB signaling	4	4.08163	0.0616791	UBB, UBC, RPS27A, UBA52	95	161	16792	4.3915	1	0.411735	0.373321
GOTERM_BP_DIRECT	GO:0000122~negative regulation of transcription from RNA polymerase II promoter	8	8.16327	0.108684	UBB, RFC1, PARP1, DNAJA3, UBC, PAWR, RPS27A, UBA52	95	720	16792	1.96398	1	0.661671	0.599938
GOTERM_BP_DIRECT	GO:0034220~ion transmembrane transport	4	4.08163	0.113642	UBB, UBC, RPS27A, UBA52	95	210	16792	3.36682	1	0.680955	0.617423
GOTERM_BP_DIRECT	GO:0045944~positive regulation of transcription from RNA polymerase II promoter	9	9.18367	0.183229	RBM14, UBB, PARP1, PRKDC, PCBP1, UBC, ECD, RPS27A, UBA52	95	981	16792	1.62163	1	0.948552	0.860054
Annotation Cluster 4	Enrichment Score: 2.1811508523994028
Category	Term	Count	%	PValue	Genes	List Total	Pop Hits	Pop Total	Fold Enrichment	Bonferroni	Benjamini	FDR
GOTERM_BP_DIRECT	GO:0006412~translation	9	9.18367	8.66234e-05	SLC25A1, SLC25A3, RPL23A, SLC25A10, SLC25A5, RPS27A, UBA52, SLC25A6, SLC25A13	95	253	16792	6.28783	0.0637973	0.00193884	0.00175795
GOTERM_BP_DIRECT	GO:0006094~gluconeogenesis	3	3.06122	0.0251851	SLC25A1, SLC25A10, SLC25A13	95	44	16792	12.0517	1	0.206085	0.186858
GOTERM_BP_DIRECT	GO:0006810~transport	5	5.10204	0.13115	SLC25A1, SLC25A3, SLC25A10, SLC25A5, SLC25A13	95	348	16792	2.53962	1	0.750414	0.680401
Annotation Cluster 5	Enrichment Score: 1.7444759446028584
Category	Term	Count	%	PValue	Genes	List Total	Pop Hits	Pop Total	Fold Enrichment	Bonferroni	Benjamini	FDR
GOTERM_BP_DIRECT	GO:0006412~translation	9	9.18367	8.66234e-05	SLC25A1, SLC25A3, RPL23A, SLC25A10, SLC25A5, RPS27A, UBA52, SLC25A6, SLC25A13	95	253	16792	6.28783	0.0637973	0.00193884	0.00175795
GOTERM_BP_DIRECT	GO:0006614~SRP-dependent cotranslational protein targeting to membrane	4	4.08163	0.0157807	RPL23A, SRP68, RPS27A, UBA52	95	94	16792	7.52161	0.999994	0.143744	0.130333
GOTERM_BP_DIRECT	GO:0006364~rRNA processing	5	5.10204	0.032162	RPL23A, EXOSC3, RPS27A, UBA52, SKIV2L2	95	214	16792	4.12986	1	0.249748	0.226447
GOTERM_BP_DIRECT	GO:0006413~translational initiation	4	4.08163	0.0416214	EIF6, RPL23A, RPS27A, UBA52	95	137	16792	5.16081	1	0.304557	0.276142
GOTERM_BP_DIRECT	GO:0019083~viral transcription	3	3.06122	0.130078	RPL23A, RPS27A, UBA52	95	112	16792	4.73459	1	0.750414	0.680401
GOTERM_BP_DIRECT	GO:0000184~nuclear-transcribed mRNA catabolic process, nonsense-mediated decay	3	3.06122	0.143389	RPL23A, RPS27A, UBA52	95	119	16792	4.45608	1	0.802348	0.72749
