## Supplementary material for "Quantitative interactome proteomics identifies proteostasis network for GABA_A_ receptors": Table S6

### Sheet: PN Statistics
Biological process	GO terms	Interactomes	Number of interactors	Genes
Protein folding	GO:0006457	Overlapping	17	SERPINH1, HSPA5, DNAJB11, CANX, RPN1, DPM1, PGM3, UNC45A, DNAJA2, CCT7, HSPA8, DNAJA1, HSPD1, HSP90B1, HSPA6, HSP90AB1, HSPA1A
Protein folding	GO:0006457	WT only	8	P4HB, CCT5, CCT2, HSP90AA1, UGGT1, GANAB, DDOST, RPN2
Protein folding	GO:0006457	A322D only	2	HSPA1L, DNAJA3
Protein transport	GO:0015031	Overlapping	2	EMD, CLINT1
Protein transport	GO:0015031	WT only	12	CSE1L, TIMM50, FLOT1, MYO5C, MYO5B, MYH9, XPO1, SEC16A, SSR1, COPG2, COPA, MYL12B
Protein transport	GO:0015031	A322D only	1	SRP68
Proteolysis	GO:0006508	Overlapping	2	CAND1, HUWE1
Proteolysis	GO:0006508	WT only	11	ERLIN2, PSMC4, SQSTM1, PSMC5, UBR5, KLHL22, UBE3C, SEL1L, LTN1, USP9X, UBA1
Proteolysis	GO:0006508	A322D only	11	AHSA1, VCP, DDB1, TRIM21, UBC, UBB, UBA52, PSMC2, PSMD2, ZNF207, XPNPEP3
